# U1 snRNA blockade regulates DNA repair genes, DNA damage, and cisplatin sensitivity of lung cancer cells

**DOI:** 10.64898/2026.08.27.747528

**Authors:** Alexandre Devaux, Céline M. Labbe, Stéphan Vagner, Martin Dutertre

**Affiliations:** Institut Curie, Université PSL, CNRS UMR3348, INSERM U1368, 91400 Orsay, France; Université Paris-Saclay, CNRS UMR3348, INSERM U1368, 91400 Orsay, France; Equipe Labellisée Ligue Nationale Contre le Cancer

**Keywords:** Intronic polyadenylation, U1 snRNA, Antisense oligonucleotide, Genotoxic agent, Lung cancer

## Abstract

Previous studies revealed a crosstalk between intronic polyadenylation (IPA) and the DNA damage response (DDR). Indeed, genotoxic agents, including radiations and anticancer drugs (*e.g.*, cisplatin that crosslinks DNA), regulate the ratio of IPA to last-exon transcripts in many genes. Conversely, multiple genes involved in the DDR, especially homologous recombination, are regulated at the IPA level. The U1 small nuclear RNA (snRNA) widely represses IPA, thereby enhancing full-length gene transcription. However, besides its implication in IPA regulation by ultraviolet-C radiation, little is known about U1 snRNA effects on the DDR and on cell sensitivity to genotoxic agents. Here, we show that U1 snRNA blockade using an antisense oligonucleotide (U1-AMO) in lung cancer cell lines enhances cell growth inhibition by cisplatin, through an increase in cisplatin-induced DNA damage. 3’-seq analysis indicates that U1 snRNA blockade represses full-length mRNA expression of multiple genes of the nucleotide-excision repair and Fanconi anemia pathways, which are involved in the repair of cisplatin-DNA crosslinks. Our 3’-seq analyses also reveal that moderate doses of U1-AMO and cisplatin upregulate the IPA:LE isoform ratio in overlapping but distinct sets of genes, and that U1-AMO prevents cisplatin effects on the IPA:LE ratio in a large subset of genes. Altogether, these data extend the crosstalk between IPA and the DDR and suggest that U1 snRNA targeting may be used to sensitize cancer cells to genotoxic agents.
