## Supplemental Table S3 for "U1 snRNA blockade regulates DNA repair genes, DNA damage, and cisplatin sensitivity of lung cancer cells"

### Sheet: DAVID functional clusters
Annotation Cluster 1	Enrichment Score: 6,072693281848608
Category	Term	Count	%	PValue	Genes	List Total	Pop Hits	Pop Total	Fold Enrichment	Bonferroni	Benjamini	FDR
UP_KW_BIOLOGICAL_PROCESS	KW-0131~Cell cycle	50	9.90099	6.81994e-09	RB1, CCNH, HJURP, SMC5, SMC4, PDCD2L, SMC2, CDC23, HMG20B, KNTC1, OIP5, RIOK2, APPL2, USP8, HELLS, PDCD6IP, BORA, CSNK2A2, VRK1, CKAP5, EML4, ASPM, KIF2A, KIF2C, ANAPC1, SEH1L, SRC, VPS4B, TXLNG, GNAI1, CDC45, EPB41L2, RBBP8, E2F3, BRD7, CLASP2, RBM38, MLH1, TICRR, ANLN, NEDD1, CDK7, PRC1, UBA3, TACC3, NCAPD2, MITD1, NRDE2, MNAT1, CUL4B	334	678	11111	2.45328	6.68354e-07	6.68354e-07	6.41074e-07
GOTERM_BP_DIRECT	GO:0051301~cell division	28	5.54455	8.95493e-07	RB1, SEH1L, VPS4B, SMC5, SMC4, GNAI1, SMC2, CDC23, EPB41L2, RBBP8, KNTC1, OIP5, CLASP2, HELLS, BORA, VRK1, CKAP5, EML4, ASPM, NEDD1, CDK7, KIF2A, PRC1, TACC3, KIF2C, NCAPD2, NRDE2, ANAPC1	475	381	19349	2.99363	0.00235863	0.00236142	0.00235156
UP_KW_BIOLOGICAL_PROCESS	KW-0498~Mitosis	25	4.9505	5.16178e-06	SEH1L, SMC5, SMC4, GNAI1, SMC2, CDC23, EPB41L2, RBBP8, KNTC1, OIP5, CLASP2, HELLS, BORA, VRK1, CKAP5, EML4, ASPM, NEDD1, ANLN, KIF2A, TACC3, KIF2C, NCAPD2, NRDE2, ANAPC1	334	286	11111	2.90791	0.000505728	0.000168618	0.000161736
UP_KW_BIOLOGICAL_PROCESS	KW-0132~Cell division	30	5.94059	1.624e-05	SEH1L, VPS4B, SMC5, SMC4, GNAI1, SMC2, CDC23, EPB41L2, RBBP8, KNTC1, OIP5, CLASP2, HELLS, PDCD6IP, BORA, VRK1, CKAP5, EML4, ASPM, NEDD1, ANLN, CDK7, KIF2A, PRC1, TACC3, MITD1, KIF2C, NCAPD2, NRDE2, ANAPC1	334	411	11111	2.42821	0.00159026	0.000397879	0.000381639
Annotation Cluster 2	Enrichment Score: 4,631173750362239
Category	Term	Count	%	PValue	Genes	List Total	Pop Hits	Pop Total	Fold Enrichment	Bonferroni	Benjamini	FDR
UP_KW_BIOLOGICAL_PROCESS	KW-0227~DNA damage	32	6.33663	1.88223e-06	MCM10, SMC5, NPAS2, TDG, HMCES, UIMC1, UBR5, ABL1, RBBP8, FNIP2, POLQ, MBD4, UVRAG, EYA3, METTL3, FANCC, MLH1, TICRR, MSH6, NEIL3, PPP5C, CDK7, ERCC3, RRM2B, ERCC4, TDP2, MORF4L2, NRDE2, RAD18, FAN1, CUL4B, ATR	334	409	11111	2.60276	0.000184442	9.22292e-05	8.84647e-05
UP_KW_BIOLOGICAL_PROCESS	KW-0234~DNA repair	26	5.14851	3.84774e-05	SMC5, TDG, UIMC1, UBR5, ABL1, RBBP8, POLQ, MBD4, UVRAG, EYA3, FANCC, MLH1, TICRR, MSH6, NEIL3, PPP5C, CDK7, ERCC3, RRM2B, ERCC4, TDP2, MORF4L2, RAD18, FAN1, CUL4B, ATR	334	344	11111	2.51433	0.00376375	0.000754157	0.000723375
GOTERM_BP_DIRECT	GO:0006281~DNA repair	19	3.76238	0.000176442	RFC5, POLQ, MBD4, UVRAG, EYA3, FANCC, TICRR, MSH6, CDK7, RRM2B, ERCC3, ERCC4, MORF4L2, UBR5, RBBP8, MNAT1, RAD18, FAN1, ATR	475	277	19349	2.79408	0.372064	0.0465276	0.0463336
Annotation Cluster 3	Enrichment Score: 2,7981880151780976
Category	Term	Count	%	PValue	Genes	List Total	Pop Hits	Pop Total	Fold Enrichment	Bonferroni	Benjamini	FDR
UP_KW_MOLECULAR_FUNCTION	KW-0418~Kinase	37	7.32673	0.000265188	PRKAA1, ROCK1, SRC, ACVR1B, CAMKK1, MAPK9, EEF2K, ERBB3, ABL1, RIOK2, TRPM7, PIP4K2C, JAK2, SKP2, JAK1, PSKH1, MAP2K3, MAP2K1, CHUK, RYK, CSNK2A2, IPMK, EIF2AK3, CASK, VRK1, TGFBR2, CDK7, HKDC1, ETNK1, TAB2, MAPKAPK5, SIK2, ALDH18A1, CALM2, ATR, GNE, EPHA2	306	745	11639	1.88903	0.018134	0.00928158	0.0088838
GOTERM_MF_DIRECT	GO:0004672~protein kinase activity	23	4.55446	0.000269402	MAP2K3, MAP2K1, PRKAA1, ROCK1, CHUK, RYK, SRC, CSNK2A2, EIF2AK3, CASK, VRK1, CAMKK1, PPP1R9B, MAPK9, CDK7, EEF2K, ERBB3, PEAK1, ABL1, RIOK2, MAPKAPK5, JAK2, ATR	478	376	18770	2.40202	0.177004	0.0286619	0.0283447
GOTERM_BP_DIRECT	GO:0046777~protein autophosphorylation	14	2.77228	0.000484404	SRC, EIF2AK3, VRK1, ACVR1B, EEF2K, PEAK1, ABL1, RIOK2, MAPKAPK5, TRPM7, SIK2, JAK2, CALM2, ATR	475	179	19349	3.18596	0.721318	0.091241	0.0908604
GOTERM_BP_DIRECT	GO:0006468~protein phosphorylation	25	4.9505	0.0016397	PRKAA1, ROCK1, MAML1, ACVR1B, CAMKK1, PPP1R9B, MAPK9, ABL1, JAK2, FNIP2, JAK1, PSKH1, UVRAG, MAP2K1, TBP, CHUK, EIF2AK3, CASK, VRK1, TGFBR2, CDK7, PEAK1, RARA, SIK2, ATR	475	505	19349	2.01657	0.986799	0.270244	0.269116
GOTERM_MF_DIRECT	GO:0004674~protein serine/threonine kinase activity	21	4.15842	0.00263951	MAP2K3, MAP2K1, PRKAA1, ROCK1, CHUK, CSNK2A2, EIF2AK3, CASK, VRK1, ACVR1B, CAMKK1, TGFBR2, MAPK9, CDK7, EEF2K, RIOK2, MAPKAPK5, TRPM7, SIK2, ATR, PSKH1	478	392	18770	2.10363	0.852051	0.160886	0.159106
UP_KW_MOLECULAR_FUNCTION	KW-0723~Serine/threonine-protein kinase	21	4.15842	0.00363233	MAP2K3, MAP2K1, PRKAA1, ROCK1, CHUK, CSNK2A2, EIF2AK3, CASK, VRK1, ACVR1B, CAMKK1, TGFBR2, MAPK9, CDK7, EEF2K, RIOK2, MAPKAPK5, TRPM7, SIK2, ATR, PSKH1	306	394	11639	2.0273	0.222046	0.0720514	0.0689635
GOTERM_MF_DIRECT	GO:0004712~protein serine/threonine/tyrosine kinase activity	21	4.15842	0.00726134	MAP2K1, PRKAA1, ROCK1, SRC, CSNK2A2, EIF2AK3, CASK, VRK1, CAMKK1, MAPK9, CDK7, ERBB3, ABL1, RIOK2, TRPM7, SIK2, JAK2, ATR, JAK1, PSKH1, EPHA2	478	430	18770	1.91773	0.994852	0.276313	0.273256
GOTERM_BP_DIRECT	GO:0018105~peptidyl-serine phosphorylation	11	2.17822	0.0104194	MAPK9, CAB39, CHUK, ROCK1, SRC, CSNK2A2, EIF2AK3, VRK1, MAPKAPK5, ATR, TGFBR2	475	173	19349	2.59007	1	0.599297	0.596797
Annotation Cluster 4	Enrichment Score: 2,7166707332167035
Category	Term	Count	%	PValue	Genes	List Total	Pop Hits	Pop Total	Fold Enrichment	Bonferroni	Benjamini	FDR
GOTERM_BP_DIRECT	GO:0006283~transcription-coupled nucleotide-excision repair	11	2.17822	1.10536e-05	RFC5, AQR, CDK7, POLR2A, ERCC3, CCNH, POLR2B, ERCC4, COPS7A, MNAT1, CUL4B	475	73	19349	6.13811	0.0287277	0.00821292	0.00817866
GOTERM_BP_DIRECT	GO:0006370~7-methylguanosine mRNA capping	8	1.58416	1.2458e-05	CDK7, RNGTT, POLR2A, ERCC3, CCNH, POLR2B, MNAT1, CMTR1	475	33	19349	9.87509	0.0323181	0.00821292	0.00817866
GOTERM_BP_DIRECT	GO:0006366~transcription from RNA polymerase II promoter	17	3.36634	1.77456e-05	XBP1, RNGTT, TBP, CBFB, CCNH, GLIS3, DEK, HNF1A, MLLT3, RPAP1, ETS1, CDK7, POLR2A, ERCC3, POLR2B, GTF2IRD1, MNAT1	475	189	19349	3.66397	0.0457175	0.00935902	0.00931998
GOTERM_BP_DIRECT	GO:0000082~G1/S transition of mitotic cell cycle	9	1.78218	0.000447204	RB1, CDK7, CCNH, RBBP8, E2F3, SKP2, ACVR1B, MNAT1, CUL4B	475	74	19349	4.95422	0.69258	0.0907136	0.0903352
GOTERM_BP_DIRECT	GO:0006367~transcription initiation from RNA polymerase II promoter	12	2.37624	0.000903638	CDK7, TBP, POLR2A, ERCC3, MAML1, CCNH, POLR2B, HNF4A, RARA, E2F3, MNAT1, NR2C2	475	145	19349	3.37115	0.907816	0.15886	0.158197
GOTERM_CC_DIRECT	GO:0070985~TFIIK complex	3	0.594059	0.00169052	CDK7, CCNH, MNAT1	484	3	20164	41.6612	0.582323	0.0623078	0.0604965
GOTERM_CC_DIRECT	GO:0019907~cyclin-dependent protein kinase activating kinase holoenzyme complex	3	0.594059	0.00169052	CDK7, CCNH, MNAT1	484	3	20164	41.6612	0.582323	0.0623078	0.0604965
KEGG_PATHWAY	hsa03420:Nucleotide excision repair	7	1.38614	0.00188984	RFC5, CDK7, ERCC3, CCNH, ERCC4, MNAT1, CUL4B	229	47	8112	5.27585	0.401083	0.10243	0.0963821
GOTERM_CC_DIRECT	GO:0000439~core TFIIH complex	4	0.792079	0.00255746	CDK7, ERCC3, CCNH, MNAT1	484	12	20164	13.8871	0.733222	0.0876264	0.0850791
GOTERM_CC_DIRECT	GO:0005675~holo TFIIH complex	4	0.792079	0.00326597	CDK7, ERCC3, CCNH, MNAT1	484	13	20164	12.8188	0.815111	0.0953848	0.092612
GOTERM_CC_DIRECT	GO:0070516~CAK-ERCC2 complex	3	0.594059	0.00332738	CDK7, CCNH, MNAT1	484	4	20164	31.2459	0.820896	0.0953848	0.092612
GOTERM_BP_DIRECT	GO:0006294~nucleotide-excision repair, preincision complex assembly	5	0.990099	0.00519724	CDK7, ERCC3, CCNH, MNAT1, CUL4B	475	29	19349	7.02323	0.999999	0.469118	0.467161
GOTERM_BP_DIRECT	GO:0006363~termination of RNA polymerase I transcription	5	0.990099	0.00662573	CDK7, TBP, ERCC3, CCNH, MNAT1	475	31	19349	6.57012	1	0.513884	0.511741
KEGG_PATHWAY	hsa03022:Basal transcription factors	6	1.18812	0.00821096	CDK7, TBP, ERCC3, CCNH, GTF2IRD1, MNAT1	229	45	8112	4.72314	0.892939	0.155948	0.146741
GOTERM_BP_DIRECT	GO:0006368~transcription elongation from RNA polymerase II promoter	7	1.38614	0.00953512	CDK7, POLR2A, ERCC3, CCNH, POLR2B, MNAT1, MLLT3	475	74	19349	3.85329	1	0.598669	0.596172
GOTERM_BP_DIRECT	GO:0006361~transcription initiation from RNA polymerase I promoter	5	0.990099	0.0102124	CDK7, TBP, ERCC3, CCNH, MNAT1	475	35	19349	5.81925	1	0.599297	0.596797
GOTERM_BP_DIRECT	GO:0000086~G2/M transition of mitotic cell cycle	9	1.78218	0.0221076	NEDD1, CDK7, BORA, CCNH, CEP152, SKP2, MNAT1, CKAP5, CALM2	475	140	19349	2.61866	1	0.735309	0.732242
GOTERM_BP_DIRECT	GO:2000045~regulation of G1/S transition of mitotic cell cycle	4	0.792079	0.033313	CDK7, CCNH, MNAT1, APPL2	475	29	19349	5.61858	1	0.865005	0.861397
BIOCARTA	h_ptc1Pathway:Sonic Hedgehog (SHH) Receptor Ptc1 Regulates cell cycle	3	0.594059	0.0804111	CDK7, CCNH, MNAT1	72	11	1623	6.14773	1	1	1
Annotation Cluster 5	Enrichment Score: 2,4573195972976354
Category	Term	Count	%	PValue	Genes	List Total	Pop Hits	Pop Total	Fold Enrichment	Bonferroni	Benjamini	FDR
KEGG_PATHWAY	hsa04144:Endocytosis	18	3.56436	0.000676821	ARFGEF2, USP8, RAB5B, PDCD6IP, IQSEC2, SRC, VTA1, VPS4B, NEDD4L, VPS37B, PLD1, TGFBR2, EPN2, RAB10, SNX1, CAPZA1, STAMBP, CHMP5	229	251	8112	2.54034	0.167632	0.0611395	0.0575298
UP_KW_CELLULAR_COMPONENT	KW-0967~Endosome	28	5.54455	0.00706386	RAB5B, VPS4B, CLEC16A, NEDD4L, HTT, PLD1, TRAK1, EHBP1, ZFYVE28, SNX1, APPL2, ARFGEF2, USP8, UVRAG, ANKRD27, ABCC5, VTA1, VPS33B, VPS37B, RAB10, TOM1L1, NPC1, SNX14, NAPEPLD, RAB9A, MITD1, STAMBP, CHMP5	450	631	17441	1.71984	0.2469	0.0470924	0.0400285
GOTERM_CC_DIRECT	GO:0005768~endosome	16	3.16832	0.0088823	UVRAG, RAB5B, PDCD6IP, VPS4B, VPS33B, VPS37B, PLD1, EHBP1, EPN2, RAB10, TOM1L1, TOM1L2, SNX1, STAMBP, APPL2, JAK1	484	313	20164	2.12964	0.989986	0.218251	0.211906
Annotation Cluster 6	Enrichment Score: 2,1197832211769785
Category	Term	Count	%	PValue	Genes	List Total	Pop Hits	Pop Total	Fold Enrichment	Bonferroni	Benjamini	FDR
GOTERM_BP_DIRECT	GO:0007052~mitotic spindle organization	13	2.57426	6.33433e-05	STIL, NUP107, SEH1L, CKAP5, EML4, KIF2A, TACC3, KNTC1, KIF2C, NUP98, TACC2, CENPP, CLASP2	475	126	19349	4.20279	0.153836	0.0278394	0.0277232
UP_KW_CELLULAR_COMPONENT	KW-0137~Centromere	11	2.17822	0.00394281	UVRAG, NUP107, SEH1L, NGDN, HJURP, KNTC1, OIP5, KIF2C, CENPP, CKAP5, CLASP2	450	143	17441	2.98137	0.146171	0.0315425	0.0268111
GOTERM_CC_DIRECT	GO:0000777~condensed chromosome kinetochore	7	1.38614	0.0210604	NUP107, SEH1L, HJURP, KNTC1, KIF2C, CKAP5, CLASP2	484	90	20164	3.24031	0.999983	0.339598	0.329726
GOTERM_CC_DIRECT	GO:0000776~kinetochore	8	1.58416	0.0485681	NUP107, SEH1L, HJURP, KIF2C, NUP98, CKAP5, CLASP2, CHMP5	484	138	20164	2.41514	1	0.537263	0.521645
GOTERM_MF_DIRECT	GO:0051010~microtubule plus-end binding	3	0.594059	0.0985738	KIF2C, CKAP5, CLASP2	478	21	18770	5.60968	1	1	0.990305
Annotation Cluster 7	Enrichment Score: 2,0781264785764355
Category	Term	Count	%	PValue	Genes	List Total	Pop Hits	Pop Total	Fold Enrichment	Bonferroni	Benjamini	FDR
KEGG_PATHWAY	hsa05212:Pancreatic cancer	10	1.9802	0.000258746	RB1, MAPK9, MAP2K1, CHUK, E2F3, PLD1, RALGDS, JAK1, TGFBR2, VEGFA	229	76	8112	4.661	0.0677266	0.0350601	0.0329901
KEGG_PATHWAY	hsa05161:Hepatitis B	12	2.37624	0.00586692	RB1, MAP2K3, MAPK9, MAP2K1, CHUK, SRC, TAB2, E2F3, JAK2, SOS1, JAK1, TGFBR2	229	162	8112	2.62397	0.797014	0.144539	0.136006
KEGG_PATHWAY	hsa05220:Chronic myeloid leukemia	7	1.38614	0.0196709	RB1, MAP2K1, CHUK, ABL1, E2F3, SOS1, TGFBR2	229	76	8112	3.2627	0.99541	0.215828	0.203085
KEGG_PATHWAY	hsa01522:Endocrine resistance	8	1.58416	0.0201249	RB1, MAPK9, MAP2K1, ADCY9, SRC, E2F3, SOS1, ADCY6	229	98	8112	2.89172	0.995952	0.215828	0.203085
KEGG_PATHWAY	hsa05167:Kaposi sarcoma-associated herpesvirus infection	12	2.37624	0.0207067	RB1, MAPK9, PREX1, MAP2K1, CHUK, SRC, E2F3, JAK2, PTGS2, CALM2, JAK1, VEGFA	229	194	8112	2.19115	0.996554	0.215828	0.203085
KEGG_PATHWAY	hsa05219:Bladder cancer	5	0.990099	0.0273079	RB1, MAP2K1, SRC, E2F3, VEGFA	229	41	8112	4.31995	0.999449	0.255188	0.240121
Annotation Cluster 8	Enrichment Score: 2,037368006023795
Category	Term	Count	%	PValue	Genes	List Total	Pop Hits	Pop Total	Fold Enrichment	Bonferroni	Benjamini	FDR
GOTERM_BP_DIRECT	GO:0006511~ubiquitin-dependent protein catabolic process	20	3.9604	0.000125981	USP13, USP8, RNF43, XBP1, AREL1, RNF14, USP32, UBE2D1, NEDD4L, UBE3B, UBE2G2, FBXO11, TRPC4AP, ZNRF3, CDC23, TRIM25, SKP2, ANAPC1, RNF166, CUL4B	475	294	19349	2.77107	0.282679	0.0369123	0.0367583
GOTERM_MF_DIRECT	GO:0004842~ubiquitin-protein transferase activity	14	2.77228	0.0115497	RNF43, AREL1, UBE2D1, NEDD4L, UBE2G2, FBXO11, ZNRF3, CDC23, HECTD4, UBR5, G2E3, TRIM25, CUL4B, FBXO9	478	249	18770	2.20783	0.999775	0.39764	0.39324
GOTERM_BP_DIRECT	GO:0016567~protein ubiquitination	23	4.55446	0.0167246	RNF43, AREL1, RNF14, UBE2D1, NEDD4L, DTX3, UBE2G2, FBXO11, TRPC4AP, PEX14, LRRC41, MED12, ZNRF3, CDC23, BTBD1, HECTD4, TRIM35, G2E3, SPOPL, RAD18, RNF166, CUL4B, FBXO9	475	548	19349	1.70967	1	0.702398	0.699468
GOTERM_BP_DIRECT	GO:0000209~protein polyubiquitination	14	2.77228	0.0211905	AREL1, CBFB, RNF14, UBE2D1, NEDD4L, UBE3B, UBE2G2, FBXO11, PSMD5, UBR5, SKP2, LONRF1, RNF166, FBXO9	475	280	19349	2.03674	1	0.724787	0.721763
UP_KW_BIOLOGICAL_PROCESS	KW-0833~Ubl conjugation pathway	32	6.33663	0.0323325	USP13, RNF14, USP32, UBE2D1, NEDD4L, KLHL12, DTX3, UBE3B, ZNRF3, CDC23, BTBD1, HECTD4, UBR5, TRIM25, SKP2, FBXO9, USP8, RNF43, AREL1, UBE2G2, FBXO11, TRPC4AP, LRRC41, UBA3, G2E3, TRIM35, SPOPL, STAMBP, RAD18, RNF166, ANAPC1, CUL4B	334	733	11111	1.45229	0.960083	0.313998	0.301182
GOTERM_MF_DIRECT	GO:0061630~ubiquitin protein ligase activity	15	2.9703	0.0357916	RNF43, AREL1, RNF14, UBE2D1, NEDD4L, DTX3, UBE3B, MED12, ZNRF3, UBR5, TRIM35, TRIM25, LONRF1, RAD18, RNF166	478	321	18770	1.83494	1	0.695326	0.687632
Annotation Cluster 9	Enrichment Score: 1,9736478388256957
Category	Term	Count	%	PValue	Genes	List Total	Pop Hits	Pop Total	Fold Enrichment	Bonferroni	Benjamini	FDR
UP_KW_MOLECULAR_FUNCTION	KW-0344~Guanine-nucleotide releasing factor	12	2.37624	0.00411722	ARFGEF2, CCDC88A, PREX1, ARHGEF9, DNMBP, ANKRD27, CCZ1, DENND3, ARHGEF10L, SOS1, RALGDS, RALGPS2	306	165	11639	2.76625	0.247741	0.0720514	0.0689635
GOTERM_MF_DIRECT	GO:0005085~guanyl-nucleotide exchange factor activity	13	2.57426	0.0154452	ARFGEF2, ANKRD27, IQSEC2, CCZ1, DENND3, ARHGEF10L, PREX1, CCDC88A, ARHGEF9, DNMBP, SOS1, RALGDS, RALGPS2	478	231	18770	2.20988	0.999987	0.446674	0.441732
GOTERM_BP_DIRECT	GO:0050790~regulation of catalytic activity	18	3.56436	0.0188651	ARFGEF2, ANKRD27, IQSEC2, FAF1, CCZ1, DENND3, ARHGEF10L, DEPDC1B, ARHGEF9, DNMBP, MMP24, PPP2R2C, DNAJA3, SH3BP4, SHOC2, RALGDS, NSMAF, RALGPS2	475	396	19349	1.85158	1	0.704501	0.701562
Annotation Cluster 10	Enrichment Score: 1,8377946019754978
Category	Term	Count	%	PValue	Genes	List Total	Pop Hits	Pop Total	Fold Enrichment	Bonferroni	Benjamini	FDR
GOTERM_BP_DIRECT	GO:0018108~peptidyl-tyrosine phosphorylation	10	1.9802	0.00525675	MAP2K3, MAP2K1, ERBB3, RYK, SRC, PEAK1, ABL1, JAK2, EPHA2, JAK1	475	132	19349	3.08596	0.999999	0.469118	0.467161
KEGG_PATHWAY	hsa01521:EGFR tyrosine kinase inhibitor resistance	8	1.58416	0.00658156	MAP2K1, ERBB3, SRC, NF1, JAK2, SOS1, JAK1, VEGFA	229	79	8112	3.5872	0.832956	0.148633	0.139858
GOTERM_MF_DIRECT	GO:0004713~protein tyrosine kinase activity	9	1.78218	0.00665677	MAP2K3, MAP2K1, ERBB3, RYK, SRC, ABL1, JAK2, EPHA2, JAK1	478	109	18770	3.24229	0.992005	0.273464	0.270438
UP_KW_MOLECULAR_FUNCTION	KW-0829~Tyrosine-protein kinase	9	1.78218	0.00916219	MAP2K3, MAP2K1, ERBB3, RYK, SRC, ABL1, JAK2, EPHA2, JAK1	306	112	11639	3.05646	0.47012	0.128271	0.122773
GOTERM_MF_DIRECT	GO:0004714~transmembrane receptor protein tyrosine kinase activity	8	1.58416	0.028653	MAP2K3, MAP2K1, ERBB3, SRC, ABL1, JAK2, EPHA2, JAK1	478	116	18770	2.70812	1	0.617064	0.610237
GOTERM_MF_DIRECT	GO:0004715~non-membrane spanning protein tyrosine kinase activity	5	0.990099	0.0290182	SRC, PEAK1, ABL1, JAK2, JAK1	478	46	18770	4.26824	1	0.617064	0.610237
GOTERM_BP_DIRECT	GO:0070102~interleukin-6-mediated signaling pathway	3	0.594059	0.0778552	SRC, JAK2, JAK1	475	19	19349	6.4318	1	1	0.996206
Annotation Cluster 11	Enrichment Score: 1,7854474988888336
Category	Term	Count	%	PValue	Genes	List Total	Pop Hits	Pop Total	Fold Enrichment	Bonferroni	Benjamini	FDR
GOTERM_BP_DIRECT	GO:1905821~positive regulation of chromosome condensation	3	0.594059	0.00570196	NCAPD2, SMC4, SMC2	475	5	19349	24.4408	1	0.470079	0.468118
GOTERM_BP_DIRECT	GO:0010032~meiotic chromosome condensation	3	0.594059	0.0115905	NCAPD2, SMC4, SMC2	475	7	19349	17.4577	1	0.599297	0.596797
GOTERM_CC_DIRECT	GO:0000796~condensin complex	3	0.594059	0.0145698	NCAPD2, SMC4, SMC2	484	8	20164	15.6229	0.999486	0.29759	0.28894
GOTERM_BP_DIRECT	GO:0007076~mitotic chromosome condensation	5	0.990099	0.0191045	RB1, CSNK2A2, NCAPD2, SMC4, SMC2	475	42	19349	4.84937	1	0.704501	0.701562
UP_KW_BIOLOGICAL_PROCESS	KW-0226~DNA condensation	3	0.594059	0.0642757	NCAPD2, SMC4, SMC2	334	14	11111	7.12853	0.998512	0.38637	0.3706
Annotation Cluster 12	Enrichment Score: 1,761229260456103
Category	Term	Count	%	PValue	Genes	List Total	Pop Hits	Pop Total	Fold Enrichment	Bonferroni	Benjamini	FDR
GOTERM_BP_DIRECT	GO:0019058~viral life cycle	11	2.17822	9.29608e-05	NUP205, NUP107, SEH1L, PDCD6IP, NUP188, VPS4B, VTA1, NEDD4L, NUP98, VPS37B, CHMP5	475	93	19349	4.81809	0.217412	0.0350197	0.0348736
GOTERM_CC_DIRECT	GO:0005635~nuclear envelope	12	2.37624	0.00730808	RNF43, SUN1, NUP205, NUP107, SEH1L, MTA1, NPC1, NUP188, FAF1, NAPEPLD, NUP98, TMPO	484	194	20164	2.57698	0.977287	0.188548	0.183067
GOTERM_BP_DIRECT	GO:0075733~intracellular transport of virus	6	1.18812	0.0073957	NUP205, NUP107, SEH1L, NUP188, NUP98, VPS37B	475	50	19349	4.88817	1	0.541735	0.539475
GOTERM_BP_DIRECT	GO:0007084~mitotic nuclear envelope reassembly	6	1.18812	0.00803841	NUP205, NUP107, SEH1L, NUP188, VRK1, NUP98	475	51	19349	4.79232	1	0.554737	0.552423
GOTERM_BP_DIRECT	GO:0006409~tRNA export from nucleus	5	0.990099	0.00921997	NUP205, NUP107, SEH1L, NUP188, NUP98	475	34	19349	5.9904	1	0.593001	0.590528
GOTERM_CC_DIRECT	GO:0043657~host cell	6	1.18812	0.0100522	NUP205, NUP107, SEH1L, NUP188, NUP98, VPS37B	484	55	20164	4.54485	0.994556	0.235769	0.228915
GOTERM_BP_DIRECT	GO:1900034~regulation of cellular response to heat	7	1.38614	0.0114833	NUP205, NUP107, SEH1L, NUP188, BAG3, NUP98, ATR	475	77	19349	3.70316	1	0.599297	0.596797
GOTERM_BP_DIRECT	GO:0060964~regulation of gene silencing by miRNA	7	1.38614	0.0144962	NUP205, NUP107, SEH1L, POLR2A, NUP188, POLR2B, NUP98	475	81	19349	3.52029	1	0.670485	0.667688
GOTERM_BP_DIRECT	GO:0006406~mRNA export from nucleus	8	1.58416	0.0147471	NUP205, NUP107, SEH1L, NUP188, THOC3, NUP98, THOC2, SMG6	475	105	19349	3.1036	1	0.670485	0.667688
GOTERM_BP_DIRECT	GO:0006999~nuclear pore organization	3	0.594059	0.0152052	NUP205, SEH1L, NUP98	475	8	19349	15.2755	1	0.679596	0.676761
GOTERM_CC_DIRECT	GO:0031080~nuclear pore outer ring	3	0.594059	0.0184382	NUP107, SEH1L, NUP98	484	9	20164	13.8871	0.999932	0.317138	0.307919
GOTERM_BP_DIRECT	GO:0051292~nuclear pore complex assembly	3	0.594059	0.0192355	NUP205, NUP107, NUP98	475	9	19349	13.5782	1	0.704501	0.701562
GOTERM_BP_DIRECT	GO:0006110~regulation of glycolytic process	5	0.990099	0.0223074	NUP205, NUP107, SEH1L, NUP188, NUP98	475	44	19349	4.62895	1	0.735309	0.732242
GOTERM_MF_DIRECT	GO:0017056~structural constituent of nuclear pore	4	0.792079	0.0365455	NUP205, NUP107, NUP188, NUP98	478	29	18770	5.41625	1	0.695326	0.687632
UP_KW_CELLULAR_COMPONENT	KW-0906~Nuclear pore complex	5	0.990099	0.0394	NUP205, NUP107, SEH1L, NUP188, NUP98	450	50	17441	3.87578	0.79969	0.175111	0.148844
UP_KW_BIOLOGICAL_PROCESS	KW-0811~Translocation	7	1.38614	0.046216	NUP205, NUP107, SEH1L, NUP188, NUP98, TRAM2, PEX14	334	87	11111	2.67661	0.990315	0.343863	0.329828
UP_KW_BIOLOGICAL_PROCESS	KW-0509~mRNA transport	8	1.58416	0.0491233	NUP205, NUP107, SEH1L, NUP188, THOC3, NUP98, THOC2, LRPPRC	334	111	11111	2.39758	0.992819	0.343863	0.329828
GOTERM_CC_DIRECT	GO:0034399~nuclear periphery	3	0.594059	0.0550616	NUP205, NUP107, NUP98	484	16	20164	7.81147	1	0.591912	0.574705
GOTERM_BP_DIRECT	GO:0016925~protein sumoylation	5	0.990099	0.071733	NUP205, NUP107, SEH1L, NUP188, NUP98	475	64	19349	3.1824	1	1	0.996206
KEGG_PATHWAY	hsa03013:Nucleocytoplasmic transport	7	1.38614	0.0832788	NUP205, NUP107, SEH1L, NUP188, THOC3, NUP98, THOC2	229	108	8112	2.29597	1	0.512922	0.482639
GOTERM_BP_DIRECT	GO:0006606~protein import into nucleus	6	1.18812	0.0869241	MBTPS1, NUP107, NUP188, E2F3, NUP98, APPL2	475	96	19349	2.54592	1	1	0.996206
Annotation Cluster 13	Enrichment Score: 1,6452428646113355
Category	Term	Count	%	PValue	Genes	List Total	Pop Hits	Pop Total	Fold Enrichment	Bonferroni	Benjamini	FDR
GOTERM_BP_DIRECT	GO:0036297~interstrand cross-link repair	6	1.18812	0.0101972	MSH6, NEIL3, ERCC4, FANCC, FAN1, ATR	475	54	19349	4.52608	1	0.599297	0.596797
GOTERM_BP_DIRECT	GO:0006289~nucleotide-excision repair	5	0.990099	0.0176167	ERCC3, ERCC4, FANCC, MNAT1, FAN1	475	41	19349	4.96765	1	0.704501	0.701562
KEGG_PATHWAY	hsa03460:Fanconi anemia pathway	5	0.990099	0.0645457	ERCC4, FANCC, MLH1, FAN1, ATR	229	54	8112	3.27996	1	0.437297	0.411479
Annotation Cluster 14	Enrichment Score: 1,6286361183683782
Category	Term	Count	%	PValue	Genes	List Total	Pop Hits	Pop Total	Fold Enrichment	Bonferroni	Benjamini	FDR
KEGG_PATHWAY	hsa04012:ErbB signaling pathway	8	1.58416	0.00973275	MAPK9, MAP2K1, ERBB3, SRC, ABL1, SOS1, AREG, EREG	229	85	8112	3.33398	0.929384	0.155948	0.146741
GOTERM_BP_DIRECT	GO:0007173~epidermal growth factor receptor signaling pathway	5	0.990099	0.0337867	SRC, ABL1, SOS1, AREG, EREG	475	50	19349	4.07347	1	0.865005	0.861397
GOTERM_BP_DIRECT	GO:0038128~ERBB2 signaling pathway	4	0.792079	0.0395467	ERBB3, SRC, SOS1, EREG	475	31	19349	5.2561	1	0.931113	0.927229
Annotation Cluster 15	Enrichment Score: 1,5735852498490581
Category	Term	Count	%	PValue	Genes	List Total	Pop Hits	Pop Total	Fold Enrichment	Bonferroni	Benjamini	FDR
KEGG_PATHWAY	hsa03420:Nucleotide excision repair	7	1.38614	0.00188984	RFC5, CDK7, ERCC3, CCNH, ERCC4, MNAT1, CUL4B	229	47	8112	5.27585	0.401083	0.10243	0.0963821
GOTERM_BP_DIRECT	GO:0033683~nucleotide-excision repair, DNA incision	5	0.990099	0.0135955	RFC5, ERCC3, ERCC4, FAN1, CUL4B	475	38	19349	5.35983	1	0.663913	0.661144
GOTERM_BP_DIRECT	GO:0006296~nucleotide-excision repair, DNA incision, 5'-to lesion	4	0.792079	0.0614709	RFC5, ERCC3, ERCC4, CUL4B	475	37	19349	4.40376	1	1	0.996206
GOTERM_BP_DIRECT	GO:0006293~nucleotide-excision repair, preincision complex stabilization	3	0.594059	0.0926385	ERCC3, ERCC4, CUL4B	475	21	19349	5.81925	1	1	0.996206
GOTERM_BP_DIRECT	GO:0006295~nucleotide-excision repair, DNA incision, 3'-to lesion	3	0.594059	0.0926385	ERCC3, ERCC4, CUL4B	475	21	19349	5.81925	1	1	0.996206
Annotation Cluster 16	Enrichment Score: 1,5406472521661438
Category	Term	Count	%	PValue	Genes	List Total	Pop Hits	Pop Total	Fold Enrichment	Bonferroni	Benjamini	FDR
GOTERM_BP_DIRECT	GO:0036258~multivesicular body assembly	5	0.990099	0.00588267	PDCD6IP, VPS4B, VTA1, VPS37B, CHMP5	475	30	19349	6.78912	1	0.470079	0.468118
GOTERM_BP_DIRECT	GO:0039702~viral budding via host ESCRT complex	4	0.792079	0.0139953	PDCD6IP, VPS4B, VPS37B, CHMP5	475	21	19349	7.759	1	0.670485	0.667688
GOTERM_BP_DIRECT	GO:1904903~ESCRT III complex disassembly	3	0.594059	0.0236589	VPS4B, VTA1, CHMP5	475	10	19349	12.2204	1	0.75167	0.748534
GOTERM_BP_DIRECT	GO:0043162~ubiquitin-dependent protein catabolic process via the multivesicular body sorting pathway	4	0.792079	0.0363608	TOM1L1, VPS4B, VPS37B, CHMP5	475	30	19349	5.4313	1	0.904561	0.900788
GOTERM_BP_DIRECT	GO:0016197~endosomal transport	6	1.18812	0.0869241	RAB10, VPS4B, VTA1, CLEC16A, VPS37B, CHMP5	475	96	19349	2.54592	1	1	0.996206
GOTERM_BP_DIRECT	GO:0010824~regulation of centrosome duplication	3	0.594059	0.0926385	PDCD6IP, VPS4B, CHMP5	475	21	19349	5.81925	1	1	0.996206
Annotation Cluster 17	Enrichment Score: 1,5295182220727905
Category	Term	Count	%	PValue	Genes	List Total	Pop Hits	Pop Total	Fold Enrichment	Bonferroni	Benjamini	FDR
KEGG_PATHWAY	hsa05235:PD-L1 expression and PD-1 checkpoint pathway in cancer	8	1.58416	0.0123702	MAP2K3, EML4, MAP2K1, CHUK, IFNGR2, CSNK2A2, JAK2, JAK1	229	89	8112	3.18414	0.965721	0.176857	0.166415
BIOCARTA	h_ifngPathway:IFN gamma signaling pathway	3	0.594059	0.025253	IFNGR2, JAK2, JAK1	72	6	1623	11.2708	0.989462	1	1
KEGG_PATHWAY	hsa04659:Th17 cell differentiation	8	1.58416	0.032143	MAPK9, IL4R, CHUK, IFNGR2, RARA, JAK2, JAK1, TGFBR2	229	108	8112	2.62397	0.999857	0.272211	0.256139
KEGG_PATHWAY	hsa05145:Toxoplasmosis	8	1.58416	0.0380648	MAP2K3, MAPK9, CHUK, IFNGR2, TAB2, JAK2, GNAI1, JAK1	229	112	8112	2.53026	0.999973	0.303399	0.285486
GOTERM_BP_DIRECT	GO:0060334~regulation of interferon-gamma-mediated signaling pathway	3	0.594059	0.0390761	IFNGR2, JAK2, JAK1	475	13	19349	9.40032	1	0.931113	0.927229
KEGG_PATHWAY	hsa04658:Th1 and Th2 cell differentiation	7	1.38614	0.0445329	MAPK9, IL4R, CHUK, MAML1, IFNGR2, JAK2, JAK1	229	92	8112	2.69527	0.999996	0.344812	0.324454
Annotation Cluster 18	Enrichment Score: 1,4717933430093049
Category	Term	Count	%	PValue	Genes	List Total	Pop Hits	Pop Total	Fold Enrichment	Bonferroni	Benjamini	FDR
KEGG_PATHWAY	hsa05163:Human cytomegalovirus infection	15	2.9703	0.00436482	RB1, MAP2K1, ROCK1, CHUK, SRC, PTGS2, ADCY6, GNAI1, VEGFA, ADCY9, GNA12, E2F3, SOS1, CALM2, JAK1	229	225	8112	2.36157	0.694393	0.122019	0.114815
KEGG_PATHWAY	hsa04912:GnRH signaling pathway	9	1.78218	0.00450256	MAP2K3, MAPK9, MAP2K1, ADCY9, SRC, PLD1, SOS1, CALM2, ADCY6	229	93	8112	3.42809	0.705639	0.122019	0.114815
KEGG_PATHWAY	hsa01522:Endocrine resistance	8	1.58416	0.0201249	RB1, MAPK9, MAP2K1, ADCY9, SRC, E2F3, SOS1, ADCY6	229	98	8112	2.89172	0.995952	0.215828	0.203085
KEGG_PATHWAY	hsa04914:Progesterone-mediated oocyte maturation	8	1.58416	0.0244734	MAPK9, MAP2K1, ADCY9, CDC23, CPEB2, ADCY6, GNAI1, ANAPC1	229	102	8112	2.77832	0.998787	0.236867	0.222883
KEGG_PATHWAY	hsa04926:Relaxin signaling pathway	9	1.78218	0.0286981	MAPK9, MAP2K1, ADCY9, SRC, SOS1, ADCY6, GNAI1, TGFBR2, VEGFA	229	129	8112	2.47141	0.999626	0.256893	0.241726
KEGG_PATHWAY	hsa04921:Oxytocin signaling pathway	10	1.9802	0.0293863	MAP2K1, PRKAA1, EEF2K, ADCY9, ROCK1, SRC, PTGS2, CALM2, ADCY6, GNAI1	229	154	8112	2.30023	0.999691	0.256893	0.241726
KEGG_PATHWAY	hsa04540:Gap junction	7	1.38614	0.0370667	TJP1, MAP2K1, ADCY9, SRC, SOS1, ADCY6, GNAI1	229	88	8112	2.81778	0.999964	0.303399	0.285486
KEGG_PATHWAY	hsa04935:Growth hormone synthesis, secretion and action	8	1.58416	0.0500678	MAP2K3, MAPK9, MAP2K1, ADCY9, JAK2, SOS1, ADCY6, GNAI1	229	119	8112	2.38142	0.999999	0.366629	0.344983
KEGG_PATHWAY	hsa04015:Rap1 signaling pathway	11	2.17822	0.0715088	MAP2K3, MAP2K1, ADCY9, SRC, CALM2, RALGDS, ADCY6, GNAI1, RAP1GAP, EPHA2, VEGFA	229	210	8112	1.85552	1	0.457366	0.430363
BIOCARTA	h_biopeptidesPathway:Bioactive Peptide Induced Signaling Pathway	5	0.990099	0.0809053	MAP2K1, JAK2, SOS1, CALM2, GNAI1	72	38	1623	2.96601	1	1	1
KEGG_PATHWAY	hsa04062:Chemokine signaling pathway	10	1.9802	0.0912553	PREX1, MAP2K1, ADCY9, CHUK, ROCK1, SRC, JAK2, SOS1, ADCY6, GNAI1	229	192	8112	1.84498	1	0.54956	0.517113
KEGG_PATHWAY	hsa04915:Estrogen signaling pathway	8	1.58416	0.0936673	MAP2K1, ADCY9, SRC, RARA, SOS1, CALM2, ADCY6, GNAI1	229	138	8112	2.05354	1	0.551823	0.519243
KEGG_PATHWAY	hsa04022:cGMP-PKG signaling pathway	9	1.78218	0.0981994	MAP2K1, ADCY9, ROCK1, GNA12, GTF2IRD1, ATP2B1, CALM2, ADCY6, GNAI1	229	167	8112	1.90906	1	0.566213	0.532784
Annotation Cluster 19	Enrichment Score: 1,3574524891419089
Category	Term	Count	%	PValue	Genes	List Total	Pop Hits	Pop Total	Fold Enrichment	Bonferroni	Benjamini	FDR
GOTERM_BP_DIRECT	GO:0042752~regulation of circadian rhythm	6	1.18812	0.0214385	PER2, TOP2A, MAPK9, PRKAA1, HNF4A, CRY1	475	65	19349	3.76013	1	0.724787	0.721763
UP_KW_BIOLOGICAL_PROCESS	KW-0090~Biological rhythms	10	1.9802	0.0352447	PER2, TOP2A, MAPK9, RAI1, PRKAA1, MTA1, HNF4A, METTL3, CRY1, NPAS2	334	149	11111	2.23265	0.970291	0.313998	0.301182
KEGG_PATHWAY	hsa04710:Circadian rhythm	4	0.792079	0.0552929	PER2, PRKAA1, CRY1, NPAS2	229	31	8112	4.57078	1	0.384215	0.361531
GOTERM_BP_DIRECT	GO:0032922~circadian regulation of gene expression	5	0.990099	0.0889677	PER2, RAI1, MTA1, CRY1, NPAS2	475	69	19349	2.95179	1	1	0.996206
Annotation Cluster 20	Enrichment Score: 1,2219366268617453
Category	Term	Count	%	PValue	Genes	List Total	Pop Hits	Pop Total	Fold Enrichment	Bonferroni	Benjamini	FDR
GOTERM_MF_DIRECT	GO:0004715~non-membrane spanning protein tyrosine kinase activity	5	0.990099	0.0290182	SRC, PEAK1, ABL1, JAK2, JAK1	478	46	18770	4.26824	1	0.617064	0.610237
GOTERM_MF_DIRECT	GO:0042169~SH2 domain binding	4	0.792079	0.0855813	CCDC88A, SRC, ABL1, JAK2	478	41	18770	3.831	1	1	0.990305
GOTERM_BP_DIRECT	GO:0050731~positive regulation of peptidyl-tyrosine phosphorylation	6	1.18812	0.0869241	SRC, ABL1, JAK2, AREG, LRP8, VEGFA	475	96	19349	2.54592	1	1	0.996206
Annotation Cluster 21	Enrichment Score: 1,1816422099059292
Category	Term	Count	%	PValue	Genes	List Total	Pop Hits	Pop Total	Fold Enrichment	Bonferroni	Benjamini	FDR
GOTERM_BP_DIRECT	GO:0008380~RNA splicing	10	1.9802	0.0461642	RBM38, SF3A1, LSM6, DDX47, ZNF638, GEMIN2, THOC3, THOC2, NRDE2, PPP1R9B	475	191	19349	2.13271	1	1	0.996206
GOTERM_BP_DIRECT	GO:0006397~mRNA processing	10	1.9802	0.0694852	RBM38, SF3A1, DDX47, GEMIN2, CSTF3, METTL3, THOC3, THOC2, NRDE2, TSEN2	475	207	19349	1.96786	1	1	0.996206
UP_KW_BIOLOGICAL_PROCESS	KW-0507~mRNA processing	17	3.36634	0.0888948	RBM38, SF3A1, AQR, RNGTT, SFSWAP, DDX47, GEMIN2, CSTF3, PRPF40B, THOC3, THOC2, TSEN2, LSM8, LSM6, PCF11, NRDE2, CMTR1	334	369	11111	1.5326	0.999891	0.45851	0.439795
Annotation Cluster 22	Enrichment Score: 1,1099911032427223
Category	Term	Count	%	PValue	Genes	List Total	Pop Hits	Pop Total	Fold Enrichment	Bonferroni	Benjamini	FDR
GOTERM_MF_DIRECT	GO:0003899~DNA-directed 5'-3' RNA polymerase activity	4	0.792079	0.0760865	POLR2A, POLR2B, POLR3G, RPAP1	478	39	18770	4.02746	1	1	0.990305
UP_KW_CELLULAR_COMPONENT	KW-0240~DNA-directed RNA polymerase	4	0.792079	0.0784078	POLR2A, POLR2B, POLR3G, RPAP1	450	39	17441	3.97516	0.961845	0.285119	0.242351
UP_KW_CELLULAR_COMPONENT	KW-9994~DNA-directed RNA polymerase	4	0.792079	0.0784078	POLR2A, POLR2B, POLR3G, RPAP1	450	39	17441	3.97516	0.961845	0.285119	0.242351
						List Total	Pop Hits	Pop Total		Bonferroni	Benjamini
						334	409	11111		0.000184442	9.22292e-05
						334	344	11111		0.00376375	0.000754157
						475	73	19349		0.0287277	0.00821292
						475	54	19349		1	0.599297
						229	54	8112		1	0.437297

### Sheet: list of 535 genes
ABCC1
ABCC5
ABL1
ABTB2
ACBD3
ACBD5
ACSS1
ACTN4
ACVR1B
ADCK4
ADCY6
ADCY9
ADGRL2
ADSS
AGL
AIMP1
ALDH18A1
ANAPC1
ANKMY2
ANKRD11
ANKRD27
ANKRD28
ANKRD33B
ANLN
APPL2
AQR
AREG
AREL1
ARFGEF2
ARHGAP12
ARHGEF10L
ARHGEF9
ASH2L
ASPM
ASUN
ATAD2
ATG16L1
ATG2B
ATIC
ATP2B1
ATP6V1B2
ATR
ATRN
ATXN2L
ATXN7
B3GALNT2
BAG3
BCDIN3D
BDH1
BMS1
BORA
BRD7
BROX
BTBD1
C14orf142
C15orf61
C1orf43
C2orf47
C5orf15
C9orf3
CAB39
CALCOCO2
CALM2
CAMKK1
CAPRIN1
CAPZA1
CASK
CBFB
CCDC28A
CCDC68
CCDC77
CCDC88A
CCNH
CCT4
CCZ1
CCZ1B
CDC23
CDC42SE1
CDC45
CDK7
CECR5
CELSR1
CEMIP
CENPP
CEP152
CEP95
CHMP5
CHST11
CHUK
CKAP5
CLASP2
CLCF1
CLEC16A
CLPX
CMTR1
COPB1
COPS7A
CPEB2
CPNE7
CPOX
CRY1
CSNK2A2
CSTF3
CTAGE5
CUL4B
CUTC
CYP24A1
CYP4F11
DDX47
DEK
DENND3
DEPDC1B
DERA
DHX29
DHX30
DMXL2
DNAJA3
DNMBP
DOK4
DPF2
DPY19L3
DTX3
DUS2
DUSP16
E2F3
EAPP
EEF2K
EFCAB14
EFR3A
EFTUD1
EHBP1
EIF2AK3
ELOVL5
ELP5
EMC2
EML4
ENTPD7
EPB41L2
EPHA2
EPN2
EPT1
ERBB3
ERCC3
ERCC4
EREG
ETNK1
ETS1
EXOSC3
EYA3
FAF1
FAM120B
FAM120C
FAM131A
FAM208B
FAM220A
FAM86C2P
FAM86JP
FAM89A
FAN1
FANCC
FAT1
FBRSL1
FBXO11
FBXO18
FBXO9
FCF1
FERMT2
FGFR1OP
FMNL2
FNIP2
FOXK1
G2E3
GALNT18
GART
GBE1
GCH1
GCNT2
GEMIN2
GFOD1
GLI2
GLIS3
GLTSCR1L
GNA12
GNAI1
GNE
GOLGA5
GPD1L
GPR180
GRAMD1B
GTF2IRD1
HECTD4
HELLS
HILPDA
HIVEP1
HJURP
HKDC1
HMCES
HMG20A
HMG20B
HMGXB3
HNF1A
HNF4A
HS2ST1
HSPA14
HTT
IFNGR2
IL4R
INTS10
INTS12
IPMK
IQCB1
IQSEC2
ISOC1
JAK1
JAK2
KBTBD2
KCTD1
KIAA0020
KIAA0556
KIAA0907
KIAA1033
KIAA1147
KIAA1217
KIAA1522
KIAA1549L
KIAA1804
KIF2A
KIF2C
KLC1
KLHL12
KNTC1
KYNU
L3HYPDH
LARS2
LDLRAD3
LMBR1
LOC728554
LONRF1
LRP5
LRP8
LRPPRC
LRRC41
LRRC42
LSM6
LSM8
LURAP1L
LYPLA1
LYRM5
MAML1
MAP2K1
MAP2K3
MAPK9
MAPKAPK5
MBD4
MBTPS1
MCM10
MDFIC
MED12
MED14
METTL10
METTL17
METTL3
MGAT5B
MIA3
MICAL2
MITD1
MLH1
MLLT3
MMP24
MNAT1
MORC2
MORC4
MORF4L2
MPP6
MRPS22
MSH6
MTA1
MTMR1
MXD4
MYH10
MYL12A
MYO19
MZT1
NAPEPLD
NBEA
NCAPD2
NCKAP1
NCOA5
NECAP2
NEDD1
NEDD4L
NEIL3
NEMF
NF1
NFYC
NGDN
NIF3L1
NIN
NOC3L
NOL11
NPAS1
NPAS2
NPC1
NR2C2
NRCAM
NRDE2
NSMAF
NUP107
NUP188
NUP205
NUP98
OIP5
OPA3
ORAOV1
ORC5
OSMR
PATL1
PAX7
PCF11
PCGF5
PCNX
PDCD10
PDCD2L
PDCD6IP
PDE8A
PEAK1
PER2
PEX14
PFDN2
PHC3
PIEZO1
PIP4K2C
PKD2
PLCL2
PLD1
PLS1
POLQ
POLR2A
POLR2B
POLR3G
PPP1R2
PPP1R3C
PPP1R9B
PPP2R2C
PPP5C
PRC1
PREP
PREX1
PRKAA1
PRPF40B
PRRC2C
PSKH1
PSMD5
PSMG2
PTGS2
PTPRK
PTPRM
PVRL2
PVT1
QSER1
RAB10
RAB28
RAB5B
RAB9A
RABL2B
RAD18
RAI1
RALGDS
RALGPS2
RAP1GAP
RARA
RB1
RBBP8
RBM38
RBM47
RBPMS
RDH10
RFC5
RFT1
RFX3
RHPN1
RIOK2
RND1
RNF14
RNF166
RNF43
RNGTT
ROCK1
RPAP1
RRM2B
RTN4RL2
RYK
S100PBP
SACM1L
SCMH1
SCRN3
SDC4
SEC24A
SEC24C
SEH1L
SESN1
SETD5
SF3A1
SFSWAP
SGK223
SGPP1
SH3BP4
SH3D19
SHB
SHOC2
SIK2
SKP2
SLC22A3
SLC22A5
SLC25A15
SLC25A24
SLC2A1
SLC35A1
SLC36A1
SLC37A1
SLC43A2
SMC2
SMC4
SMC5
SMEK2
SMG6
SMOC1
SNX1
SNX14
SOGA1
SOS1
SPATS2L
SPEN
SPIRE1
SPOPL
SPTLC1
SRBD1
SRC
SRXN1
SSX2IP
STAMBP
STIL
SUN1
SUSD6
TAB2
TACC2
TACC3
TBC1D14
TBC1D2B
TBC1D7
TBC1D8
TBP
TC2N
TCF12
TDG
TDP2
TECPR2
TEX2
TGFBR2
THAP4
THOC2
THOC3
TIA1
TICRR
TJP1
TLE1
TMEM2
TMEM64
TMPO
TNFRSF21
TOM1L1
TOM1L2
TOP2A
TPT1-AS1
TRAF3IP1
TRAK1
TRAM2
TRIM25
TRIM35
TRIP4
TRMT1L
TRMT61B
TRPC4AP
TRPM7
TRUB1
TSEN2
TSR1
TTC27
TUBGCP3
TUBGCP5
TULP3
TVP23B
TXLNG
TXNRD1
TYW1
UACA
UBA3
UBE2D1
UBE2G2
UBE3B
UBR5
UIMC1
UNC50
UNK
USP13
USP32
USP8
UVRAG
VEGFA
VPS13D
VPS33B
VPS37B
VPS4B
VPS72
VRK1
VSIG10
VTA1
WDR26
WDR36
WDR75
WIBG
WRAP73
WTIP
WWC2
XBP1
ZFPL1
ZFYVE28
ZHX3
ZMYM2
ZNF445
ZNF507
ZNF609
ZNF638
ZNF777
ZNRF3
