## Supplemental Table S6 for "U1 snRNA blockade regulates DNA repair genes, DNA damage, and cisplatin sensitivity of lung cancer cells"

### Sheet: primers
U1 snRNA
U1-Fwd: CTGGCAGGGGAGATACCATG
U1-Rev: AGTCGAGTTTCCCGCATTTG
ATR
ATR-Fwd: GTGAAAGGGCATTCCAAAG
ATR-Rev: CCTGTCACTCTATTTCGAG
ERCC3
ERCC3-Fwd: CGACAAAAGAAGAGCAAC
ERCC3-Rev: CGATGAGTGGTACTCCATG
ERCC4
ERCC4-Fwd: CCTAGTAAGAGGCACAGC
ERCC4-Rev: GACGATGGATCAGAGATGG
FANCC
FANCC-Fwd: AGAGCACAGACTATGGTCC
FANCC-Rev: CAGGAAGTTGAGGAGAAGG
CDK7
CDK7-Fwd: ATCCATGTGCTCGAATTACG
CDK7-Rev: TTTCCACTGGACAGTTTGG
NEIL3
NEIL3-Fwd: GAGTTGTGAGGAAGGATGG
NEIL3-Rev: TTGCAGAATGGGAAGGAC
